# Chemically-inducible CRISPR/Cas9 circuits for ultra-high dynamic range gene perturbation

**DOI:** 10.1101/2024.12.27.630546

**Authors:** Rajini Srinivasan, Tao Sun, Azalia Sandles, Diana Wu, Liang Wang, Amy Heidersbach, Clark Ho, Shiqi Xie, Andrew Ng, Benjamin Haley

**Affiliations:** Department of Molecular Biology, Genentech Inc., South San Francisco, CA; Department of Functional Genomics, Genentech Inc., South San Francisco, CA

**Author notes:** equal contribution (Rajini Srinivasan, Tao Sun). Centre de Recherche de l’Hôpital Maisonneuve-Rosemont, Pavillon Claudine D’Amours, 5690 Boul. Rosemont, Montréal, QC, Canada H1T 2H2.

## Abstract

CRISPR/Cas9 technologies provide unique capabilities for modeling disease and understanding gene-to-phenotype connections. In cultured cells, chemical-mediated control of Cas9 activity can limit off-target effects and enable mechanistic study of essential genes. However, widely-used Tet-On systems often show “leaky” Cas9 expression, leading to unintended edits, as well as weak activity upon induction. Leakiness can be distinctly problematic in the context of Cas9 nuclease activity, which may result in cumulative DNA damage and degradation of the target cell genome over time. To overcome these deficiencies, we established transgenic platforms that minimize Cas9 functionality in the off-state along with maximized and uncompromised on-state gene editing efficiency. By combining conditional destabilization and inhibition of Cas9, we developed an all-in-one (one or multiple guide RNAs and Cas9) ultra-tight, Tet-inducible system with exceptional dynamic range (on vs. off-state) across various cell lines and targets. As an alternative to Tet-mediated induction, we created a branaplam-regulated splice switch module for low-baseline and robust Cas9 activity control. Lastly, for circumstances where DNA damage needs to be avoided, we constructed a dual-control, Tet-inducible CRISPRi module for tight and potent transcriptional silencing. This upgraded suite of inducible CRISPR systems has broad applications for numerous cell types and experimental conditions.
